# TFAP2A+ embryonic progenitor cells undergo fate diversification to give rise to human amnion, germline, and mesoderm

**DOI:** 10.1101/2025.06.26.661839

**Authors:** Auriana Arabpour, Jonathan Adam DiRusso, Qiu Ya Wu, Mark Larsen, Young Sun Hwang, Elsie Jacobson, Thi Xuan Ai Pham, Nicole Agranonik, Megan Sparrow, Vernon Leander Monteiro, Zenya Rebecca Bian, Nicolas Pelaez-Restrepo, Antuca Callejas-Marin, Vincent Pasque, Kathrin Plath, Amander T. Clark

## Abstract

Amnion, germline and mesoderm specification at the posterior end of the human embryo occur around the same time *in vivo*. Similarly, *in vitro* generation of germline and amnion is associated with mesoderm induction regardless of differentiation platform. Yet, the lineage relationships between amnion, germline and mesoderm remains unresolved. By adding Basement Membrane Extract (BME) to the media, we demonstrate emergence of TFAP2A+/SOX2-epithelial progenitor cells which develop in response to BMP receptor signaling. We track the order of embryonic events that take place from this progenitor pool revealing that amnion-like cells (AMLCs) and primordial germ cell (PGC)-like cells (PGCLCs) are specified first. Shortly after, gastrulating mesoderm-like cells (MeLCs) arise that undergo an epithelial to mesenchymal transition (EMT). These results highlight the interconnected role of basement membrane deposition and BMP receptor signaling in the specification of human germline, amnion and mesoderm from TFAP2A+ embryonic progenitors.
