## Supplementary material for "TFAP2A+ embryonic progenitor cells undergo fate diversification to give rise to human amnion, germline, and mesoderm": ReadStats

### Sheet: Table S1_Read Stats
d1 Read Stats			d2 Read Stats			d3 Read Stats
Estimated Number of Cells	4889		Estimated Number of Cells	10580		Estimated Number of Cells	7860
Mean Reads per Cell	72354		Mean Reads per Cell	29610		Mean Reads per Cell	37647
Median Genes per Cell	6528		Median Genes per Cell	4450		Median Genes per Cell	5382
Number of Reads	353739688		Number of Reads	313283761		Number of Reads	295908733
Valid Barcodes	0.97		Valid Barcodes	0.975		Valid Barcodes	0.974
Sequencing Saturation	0.29		Sequencing Saturation	0.248		Sequencing Saturation	0.27
Q30 Bases in Barcode	0.961		Q30 Bases in Barcode	0.961		Q30 Bases in Barcode	0.962
Q30 Bases in RNA Read	0.94		Q30 Bases in RNA Read	0.941		Q30 Bases in RNA Read	0.943
Q30 Bases in UMI	0.956		Q30 Bases in UMI	0.956		Q30 Bases in UMI	0.957
Reads Mapped to Genome	0.973		Reads Mapped to Genome	0.928		Reads Mapped to Genome	0.968
Reads Mapped Confidently to Genome	0.917		Reads Mapped Confidently to Genome	0.871		Reads Mapped Confidently to Genome	0.928
Reads Mapped Confidently to Intergenic Regions	0.045		Reads Mapped Confidently to Intergenic Regions	0.05		Reads Mapped Confidently to Intergenic Regions	0.048
Reads Mapped Confidently to Intronic Regions	0.167		Reads Mapped Confidently to Intronic Regions	0.216		Reads Mapped Confidently to Intronic Regions	0.215
Reads Mapped Confidently to Exonic Regions	0.706		Reads Mapped Confidently to Exonic Regions	0.605		Reads Mapped Confidently to Exonic Regions	0.665
Reads Mapped Confidently to Transcriptome	0.815		Reads Mapped Confidently to Transcriptome	0.733		Reads Mapped Confidently to Transcriptome	0.798
Reads Mapped Antisense to Gene	0.051		Reads Mapped Antisense to Gene	0.082		Reads Mapped Antisense to Gene	0.075
Fraction Reads in Cells	0.895		Fraction Reads in Cells	0.831		Fraction Reads in Cells	0.918
Total Genes Detected	30069		Total Genes Detected	30988		Total Genes Detected	31107
Median UMI Counts per Cell	33543		Median UMI Counts per Cell	13356		Median UMI Counts per Cell	18885
